# A novel uncultured marine cyanophage lineage with lysogenic potential linked to a putative marine *Synechococcus* ‘relic’ prophage

**DOI:** 10.1101/325100

**Authors:** José Flores-Uribe, Alon Philosof, Itai Sharon, Svetlana Fridman, Shirley Larom, Oded Béjà

## Abstract

Marine cyanobacteria are important contributors to primary production in the ocean and their viruses (cyanophages) affect the ocean microbial communities. Despite reports of lysogeny in marine cyanobacteria, the genome sequence of such temperate cyanophages remains unknown although genomic analysis indicate potential for lysogeny in certain marine cyanophages. Using assemblies from Red Sea and *Tara* Oceans metagenomes, we recovered genomes of a novel uncultured marine cyanophage lineage, which contain, in addition to common cyanophage genes, a phycobilisome degradation protein NblA, an integrase and a split DNA polymerase. The DNA polymerase forms a monophyletic clade with a DNA polymerase from a genomic island in Synechococcus WH8016. The island contains a relic prophage that does not resemble any previously reported cyanophage but shares several genes with the newly identified cyanophages reported here. Metagenomic recruitment indicates that the novel cyanophages are widespread, albeit at low abundance. Here we describe a novel potentially lysogenic cyanophage family, their abundance and distribution in the marine environment.

**Originality-Significance Statement:** Marine cyanobacteria are major contributors to primary production in the ocean. Despite reports of lysogeny in marine cyanobacteria, genomes from lysogenic marine cyanophages have not been reported yet. Using metagenomics assemblies, we recovered complete genomes of a novel uncultured marine cyanophage lineage. Remarkably, the DNA polymerase of these uncultured phages forms a monophyletic clade with the DNA polymerase from a genomic island in *Synechococcus* WH8016. The genomic island contains a putative relic prophage that does not resemble any known cultured cyanophage but shares several genes with the newly identified cyanophage family. These findings provide both phylogenomic and abundance estimates that are missing from current ecological models of this important group of marine viruses.
