## Supporting Information File 2 for "A novel uncultured marine cyanophage lineage with lysogenic potential linked to a putative marine *Synechococcus* ‘relic’ prophage"

### Sheet: Table_S1. Genometrics of the MA
					ORF #
MAG	Origin	Size (bp)	GC%	#CDS	tRNA	MCP(virfam)	sigA2/rpoS	Portal(virfam)	TerL(virfam)	R(endolysin)	primase/traC	Phage/Plasmid Protein	rlpA	psbA	talC	Thioredoxin	infA	nrd	thyX	exo	tadA	split_DNAPol	nblA	cas9/HHN?	ptox	zwf	int	gnd_rel
TARA_076_270	South Atlantic Ocean	84220	42	134	#61 Leu(taa), #63 Arg(tct)	16	20	25	27				68	70	73	86	90	92	95	100	109	#109;111	119;6	17			124
TARA_034_39	Red Sea	80940	44	132	#59 Leu(taa), #60 Arg(tct)	15	19	24	27				64	66	68	82	86	88	92	98		#107;109	6;117	-	121	122		123
TARA_064_5	Indian Ocean	89927	46	131	#119 Leu(taa)	18	21	26	28	32	57	62	69		83	77	78	80	84	89		#98;100	6	116			120
IUI_154509	Eilat	91486	44	127		17	21	25	28				70	72	73	84	86	88	91	95		#104;106	114;5	115			117
