## Supporting Information File 7 for "A novel uncultured marine cyanophage lineage with lysogenic potential linked to a putative marine *Synechococcus* ‘relic’ prophage"

### Sheet: Table_S2. Cyanophages collectio
Name	Accession	Tax	Host	Comment
9515-10a	NC_016657	Podoviridae	Pro
ACG-2014b	NC_027130	Myoviridae	Syn
ACG-2014c_C97	KJ019063	Myoviridae	Syn
ACG-2014d	NC_026923	Myoviridae	Syn
ACG-2014e	NC_026928	Myoviridae	Syn
ACG-2014f	NC_026927	Myoviridae	Syn
ACG-2014g	NC_026924	Myoviridae	Syn
ACG-2014i	NC_027132	Myoviridae	Syn
ACG-2014j	NC_026926	Myoviridae	Syn
IUI_154509	IUI_154509	?	?
KBS-S-2A	NC_020854	Siphoviridae	Syn	Tax from: Puxty 2015; 10.1007/s11120-014-0057-x
MED4-117	NC_020857	Myoviridae	Pro	Tax from: Puxty 2015; 10.1007/s11120-014-0057-x
MED4-213	NC_020845	Myoviridae	Pro
metaG-MbCM1	NC_019443	Myoviridae	Syn
NATL1A-7	NC_016658	Podoviridae	Pro
NATL2A-133	NC_016659	Podoviridae	Pro
P-GSP1	NC_020878	Podoviridae	Pro	Tax from: Puxty 2015; 10.1007/s11120-014-0057-x
P-HM1	NC_015280	Myoviridae	Pro
P-HM2	NC_015284	Myoviridae	Pro
P-RSM1	NC_021071	Myoviridae	Pro
P-RSM3	HQ634176	Myoviridae	Pro
P-RSM4	NC_015283	Myoviridae	Pro
P-RSM6	NC_020855	Myoviridae	Pro
P-RSP2	HQ332139	Podoviridae	Pro	Tax from: Puxty 2015; 10.1007/s11120-014-0057-x
P-SS1	JF974306	Siphoviridae	Pro
P-SS2	NC_013021	Siphoviridae	Pro
P-SSM2	NC_006883	Myoviridae	Pro
P-SSM5	HQ632825	Myoviridae	Pro
P-SSM7	NC_015290	Myoviridae	Pro
P-SSP10	NC_020835	Podoviridae	Pro
P-SSP2	NC_016656	Podoviridae	Pro
P-SSP3	NC_020874	Podoviridae	Pro
P-SSP6	HQ634152	Podoviridae	Pro
P-SSP7	NC_006882	Podoviridae	Pro
P-TIM68	KM359505	Myoviridae	Pro
P60	NC_003390	Podoviridae	Syn
S-CAM1_0208SB26	HQ634177	Myoviridae	Syn
S-CAM22	NC_031903	Myoviridae	Syn
S-CAM22_0210CC35	KU686207	Myoviridae	Syn
S-CAM3	NC_031906	Myoviridae	Syn
S-CAM3_0808SB25	KU686197	Myoviridae	Syn
S-CAM4	NC_031900	Myoviridae	Syn
S-CAM7	NC_031927	Myoviridae	Syn
S-CAM8_0608BI06	HQ634178	Myoviridae	Syn
S-CAM8_0608SB47	JF974299	Myoviridae	Syn
S-CAM8_0810PA29	KU686203	Myoviridae	Syn
S-CAM9	NC_031922	Myoviridae	Syn
S-CBM2	HQ633061	Myoviridae	Syn
S-CBP1	NC_025456	Podoviridae	Syn
S-CBP2	NC_025455	Podoviridae	Syn
S-CBP3	NC_025461	Podoviridae	Syn
S-CBP4	NC_025464	Podoviridae	Syn
S-CBP42	NC_029031	Podoviridae	Syn
S-CBS1	NC_016164	Siphoviridae	Syn
S-CBS2	NC_015463	Siphoviridae	Syn
S-CBS3	NC_015465	Siphoviridae	Syn
S-CBS4	HQ634148	Siphoviridae	Syn
S-CRM01	NC_015569	Myoviridae	Syn
S-EIVl	KJ410740	?	Syn
S-IOM18	HQ317383	Myoviridae	Syn
S-MbCM100	NC_023584	Myoviridae	Syn
S-MbCM6	NC_019444	Myoviridae	Syn
S-MbCM7	NC_023587	Myoviridae	Syn
S-PM2	NC_006820	Myoviridae	Syn
S-RIM2_R1-1999	HQ317292	Myoviridae	Syn
S-RIM2_R21_2007	HQ317290	Myoviridae	Syn
S-RIM2_R9_2006	HQ317291	Myoviridae	Syn
S-RIM32_RW-108-0702	KU594606	Myoviridae	Syn
S-RIM44_W2-07-0710	KU594607	Myoviridae	Syn
S-RIM50_RW-29-0704	KU594605	Myoviridae	Syn
S-RIM8_A.HR1	JF974288	Myoviridae	Syn
S-RIM8_A_HR5	HQ317385	Myoviridae	Syn
S-RIP1	HQ317388	Podoviridae	Syn
S-RIP2	HQ317389	Podoviridae	Syn
S-RSM4	NC_013085	Myoviridae	Syn
S-ShM2	NC_015281	Myoviridae	Syn
S-SKS1	HQ633071	Siphoviridae	Syn
S-SM1	NC_015282	Myoviridae	Syn
S-SM2	NC_015279	Myoviridae	Syn
S-SSM2	JF974292	Myoviridae	Syn
S-SSM4	NC_020875	Myoviridae	Syn
S-SSM5	NC_015289	Myoviridae	Syn
S-SSM7	NC_015287	Myoviridae	Syn
S-WAM1_0810PA09	KU686210	Myoviridae	Syn
S-WAM2_0810PA29	KU686211	Myoviridae	Syn
SS120-1	NC_020872	Podoviridae	Syn	Tax from: Puxty 2015; 10.1007/s11120-014-0057-x
Syn1	GU071105	Myoviridae	Pro
Syn10	HQ634191	Myoviridae	Syn
Syn19	NC_015286	Myoviridae	Syn
Syn2	HQ634190	Myoviridae	Syn
Syn30	NC_021072	Myoviridae	Syn	Tax from: Puxty 2015; 10.1007/s11120-014-0057-x
Syn33	NC_015285	Myoviridae	Syn	Tax from: Puxty 2015; 10.1007/s11120-014-0057-x
Syn5	NC_009531	Podoviridae	Syn
Syn9	NC_008296	Myoviridae	Syn
TARA_034_39	TARA_034_39	?	?
TARA_064_5	TARA_064_5	?	?
TARA_076_270	TARA_076_270	?	?
KBS-M-1A	JF974293	Myoviridae	Syn
KBS-P-1A	HQ634188	Podoviridae	Syn	Tax from: Puxty 2015; 10.1007/s11120-014-0057-x
MED4-184	NC_020847	Myoviridae	Pro
P-SSM3	NC_021559	Myoviridae	Pro
P-SSM4	NC_006884	Myoviridae	Pro
S-CAM1_0309SB33	KU686192	Myoviridae	Syn
S-CAM1_0310NB17	KU686193	Myoviridae	Syn
S-CAM1_0809CC03	KU686194	Myoviridae	Syn
S-CAM1_0810SB17	KU686195	Myoviridae	Syn
S-CAM1_0910CC29	KU686196	Myoviridae	Syn
S-CAM22_0310NB44	KU686208	Myoviridae	Syn
S-CAM22_1209TA19	KU686209	Myoviridae	Syn
S-CAM3_0910TB04	KU686198	Myoviridae	Syn
S-CAM3_1010CC42	KU686199	Myoviridae	Syn
S-CAM4_0809SB33	KU686201	Myoviridae	Syn
S-CAM4_1010NB23	KU686202	Myoviridae	Syn
S-CAM4-0309CC44	KU686200	Myoviridae	Syn
S-CAM7_0910CC49	KU686212	Myoviridae	Syn
S-CAM7_0910SB42	KU686213	Myoviridae	Syn
S-CAM9_0808SB05	KU686204	Myoviridae	Syn
S-CAM9_0908SB82	KU686205	Myoviridae	Syn
S-CAM9_1109NB16	KU686206	Myoviridae	Syn
S-RIM8_A_HR3	JF974289	Myoviridae	Syn
S-TIM5	NC_019516	Myoviridae	Syn
P-TIM40	NC_028663	Myoviridae	Pro
